# Divergence of TORC1-mediated Stress Response Leads to Novel Acquired Stress Resistance in a Pathogenic Yeast

**DOI:** 10.1101/2023.06.20.545716

**Authors:** Jinye Liang, Hanxi Tang, Lindsey F. Snyder, Christopher E. Youngstrom, Bin Z. He

## Abstract

Acquired stress resistance (ASR) enables organisms to prepare for environmental changes that occur after an initial stressor. However, the genetic basis for ASR and how the underlying network evolved remain poorly understood. In this study, we discovered that a short phosphate starvation induces oxidative stress response (OSR) genes in the pathogenic yeast *C. glabrata* and protects it against a severe H_2_O_2_ stress; the same treatment, however, provides little benefit in the low pathogenic-potential relative, *S. cerevisiae*. This ASR involves the same transcription factors (TFs) as the OSR, but with different combinatorial logics. We show that Target-of-Rapamycin Complex 1 (TORC1) is differentially inhibited by phosphate starvation in the two species and contributes to the ASR via its proximal effector, Sch9. Therefore, evolution of the phosphate starvation-induced ASR involves the rewiring of TORC1’s response to phosphate limitation and the repurposing of TF-target gene networks for the OSR using new regulatory logics.
