## Supplemental Tables for "Divergence of TORC1-mediated Stress Response Leads to Novel Acquired Stress Resistance in a Pathogenic Yeast"

### Sheet: Table S1. S. cerevisiae OSR gen
originalName	correctedName	category	yap1	skn7	msn2_4	reference	comment
CCP1	CCP1	antioxidant	1	1	0	Lee 1999
CTT1	CTT1	antioxidant	1	1	1	Lee 1999
SOD1	SOD1	antioxidant	1	1	0	Lee 1999
SOD2	SOD2	antioxidant	1	1	0	Lee 1999
TRR1	TRR1	antioxidant	1	1	0	Lee 1999
TRX2	TRX2	antioxidant	1	1	0	Lee 1999
TSA1	TSA1	antioxidant	1	1	0	Lee 1999
YDR453C	tsa2	antioxidant	1	1	0	Lee 1999
ahp1	ahp1	antioxidant	1	1	0	Lee 1999
ssa1	ssa1	chaperon	1	1	0	Lee 1999
hsp82	hsp82	chaperon	1	1	0	Lee 1999
hsp78	hsp78	chaperon	1	1	0	Lee 1999
lys20	lys20	amino acid metabolism	1	1	0	Lee 1999
glr1	glr1	antioxidant	1	0	0	Lee 1999
gsh1	gsh1	antioxidant	1	0	0	Lee 1999
cys3	cys3	antioxidant	1	0	0	Lee 1999
yol151w	gre2	antioxidant	1	0	0	Lee 1999
tal1	tal1	carbon metabolism	1	0	0	Lee 1999
zwf1	zwf1	carbon metabolism	1	0	0	Lee 1999
dak1	dak1	carbon metabolism	1	0	0	Lee 1999
pgm2	pgm2	carbon metabolism	1	0	1	Lee 1999
tps1	tps1	carbon metabolism	1	0	1	Lee 1999
cim5	rpt1	protein degradation	1	0	0	Lee 1999
mpr1	rpn11	protein degradation	1	0	0	Lee 1999
uba1	uba1	protein degradation	1	0	1	Lee 1999
oye3	oye3	not classified	1	0	1	Lee 1999
cdc48	cdc48	not classified	1	0	1	Lee 1999
pdi1	pdi1	not classified	1	0	0	Lee 1999	originally written as PDI; not sure if it refers to PDI1, which has a paralog from WGD called EUG1
ymr318c	adh6	unknown function	1	0	0	Lee 1999
ynl134c	ynl134c	unknown function	1	0	0	Lee 1999
ynl274c	gor1	unknown function	1	0	1	Lee 1999
ydr032c	pst2	unknown function	1	0	1	Lee 1999
ybr025c	ola1	unknown function	0	1	1	Lee 1999
dnm1	dnm1	unknown function	0	1	0	Lee 1999
tkl2	tkl2	antioxidant	0	0	1	Hasan 2002
grx1	grx1	antioxidant	0	0	1	Hasan 2002
gpp2	gpp2	carbon metabolism	0	0	1	Hasan 2002
glk1	glk1	carbon metabolism	0	0	1	Hasan 2002
ugp1	ugp1	carbon metabolism	0	0	1	Hasan 2002
ara1	ara1	carbon metabolism	0	0	1	Hasan 2002
ald5	ald5	carbon metabolism	0	0	1	Hasan 2002
pep4	pep4	protein degradation	0	0	1	Hasan 2002
pre5	pre5	protein degradation	0	0	1	Hasan 2002
pup2	pup2	protein degradation	0	0	1	Hasan 2002
tfs1	tfs1	protein degradation	0	0	1	Hasan 2002
hsp12	hsp12	chaperon	0	0	1	Hasan 2002
hsp42	hsp42	chaperon	0	0	1	Hasan 2002
sba1	sba1	chaperon	0	0	1	Hasan 2002
cpa2	cpa2	not classified	0	0	1	Hasan 2002
ygl037c	pnc1	not classified	0	0	1	Hasan 2002
ygr086c	pil1	not classified	NA	NA	1	Hasan 2002
ypl004c	lsp1	not classified	NA	NA	1	Hasan 2002
hsp104	hsp104	chaperon	2	0	2	Hasan 2002	redundantly regulated by Yap1 and Msn2/4
hsp60	hsp60	chaperon	2	0	2	Hasan 2002	redundantly regulated by Yap1 and Msn2/4
aro4	aro4	carbon metabolism	2	0	2	Hasan 2002	redundantly regulated by Yap1 and Msn2/4

### Sheet: Table S2. Log2 fold change at 1
category	species	ScerName	Replicate	ID	log2FC
antioxidant	S. cerevisiae	PRX1	1	YBL064C	0.511962
antioxidant	S. cerevisiae	PRX1	2	YBL064C	0.397435
antioxidant	S. cerevisiae	PRX1	3	YBL064C	1.02056
antioxidant	S. cerevisiae	TRX3	1	YCR083W	0.00599655
antioxidant	S. cerevisiae	TRX3	2	YCR083W	0.298482
antioxidant	S. cerevisiae	TRX3	3	YCR083W	0.185535
antioxidant	S. cerevisiae	CTA1	1	YDR256C	0.0624094
antioxidant	S. cerevisiae	CTA1	2	YDR256C	0.000427349
antioxidant	S. cerevisiae	CTA1	3	YDR256C	0.226729
antioxidant	S. cerevisiae	TRR1	1	YDR353W	-0.000886158
antioxidant	S. cerevisiae	TRR1	2	YDR353W	0.0446968
antioxidant	S. cerevisiae	TRR1	3	YDR353W	0.074403
antioxidant	S. cerevisiae	SOD2	1	YHR008C	-0.177371
antioxidant	S. cerevisiae	SOD2	2	YHR008C	0.0132111
antioxidant	S. cerevisiae	SOD2	3	YHR008C	-0.242614
antioxidant	S. cerevisiae	GSH1	1	YJL101C	0.578383
antioxidant	S. cerevisiae	GSH1	2	YJL101C	0.660514
antioxidant	S. cerevisiae	GSH1	3	YJL101C	0.496815
antioxidant	S. cerevisiae	SOD1	1	YJR104C	0.0312766
antioxidant	S. cerevisiae	SOD1	2	YJR104C	-0.00765554
antioxidant	S. cerevisiae	SOD1	3	YJR104C	0.123617
antioxidant	S. cerevisiae	CCP1	1	YKR066C	-0.168838
antioxidant	S. cerevisiae	CCP1	2	YKR066C	-0.360524
antioxidant	S. cerevisiae	CCP1	3	YKR066C	-0.530374
antioxidant	S. cerevisiae	AHP1	1	YLR109W	1.18474
antioxidant	S. cerevisiae	AHP1	2	YLR109W	1.11201
antioxidant	S. cerevisiae	AHP1	3	YLR109W	1.24523
antioxidant	S. cerevisiae	TSA1	1	YML028W	0.0823335
antioxidant	S. cerevisiae	TSA1	2	YML028W	0.0734333
antioxidant	S. cerevisiae	TSA1	3	YML028W	0.472914
antioxidant	S. cerevisiae	GRE2	1	YOL151W	0.351299
antioxidant	S. cerevisiae	GRE2	2	YOL151W	0.271753
antioxidant	S. cerevisiae	GRE2	3	YOL151W	0.408699
antioxidant	S. cerevisiae	GLR1	1	YPL091W	0.320706
antioxidant	S. cerevisiae	GLR1	2	YPL091W	0.335785
antioxidant	S. cerevisiae	GLR1	3	YPL091W	0.230979
antioxidant	C. glabrata	TRR1	1	CAGL0A02530g	0.0644453
antioxidant	C. glabrata	TRR1	2	CAGL0A02530g	-0.0943801
antioxidant	C. glabrata	TRR1	3	CAGL0A02530g	0.0818001
antioxidant	C. glabrata	PRX1	1	CAGL0A04433g	2.06983
antioxidant	C. glabrata	PRX1	2	CAGL0A04433g	2.08486
antioxidant	C. glabrata	PRX1	3	CAGL0A04433g	2.17044
antioxidant	C. glabrata	SOD1	1	CAGL0C04741g	2.51588
antioxidant	C. glabrata	SOD1	2	CAGL0C04741g	3.52612
antioxidant	C. glabrata	SOD1	3	CAGL0C04741g	3.69821
antioxidant	C. glabrata	TRX3	1	CAGL0E00583g	1.37726
antioxidant	C. glabrata	TRX3	2	CAGL0E00583g	1.24537
antioxidant	C. glabrata	TRX3	3	CAGL0E00583g	1.27374
antioxidant	C. glabrata	SOD2	1	CAGL0E04356g	2.17855
antioxidant	C. glabrata	SOD2	2	CAGL0E04356g	2.45848
antioxidant	C. glabrata	SOD2	3	CAGL0E04356g	2.55638
antioxidant	C. glabrata	GRE2	1	CAGL0E05280g	0.879256
antioxidant	C. glabrata	GRE2	2	CAGL0E05280g	1.25514
antioxidant	C. glabrata	GRE2	3	CAGL0E05280g	1.00961
antioxidant	C. glabrata	TSA1	1	CAGL0G07271g	-0.0570313
antioxidant	C. glabrata	TSA1	2	CAGL0G07271g	0.421839
antioxidant	C. glabrata	TSA1	3	CAGL0G07271g	0.612214
antioxidant	C. glabrata	GLR1	1	CAGL0H05665g	1.48542
antioxidant	C. glabrata	GLR1	2	CAGL0H05665g	1.39977
antioxidant	C. glabrata	GLR1	3	CAGL0H05665g	1.40308
antioxidant	C. glabrata	CCP1	1	CAGL0K08184g	0.900636
antioxidant	C. glabrata	CCP1	2	CAGL0K08184g	0.844154
antioxidant	C. glabrata	CCP1	3	CAGL0K08184g	0.907593
antioxidant	C. glabrata	CTA1	1	CAGL0K10868g	4.38446
antioxidant	C. glabrata	CTA1	2	CAGL0K10868g	4.227
antioxidant	C. glabrata	CTA1	3	CAGL0K10868g	4.18961
antioxidant	C. glabrata	GSH1	1	CAGL0L03630g	1.46666
antioxidant	C. glabrata	GSH1	2	CAGL0L03630g	1.55308
antioxidant	C. glabrata	GSH1	3	CAGL0L03630g	1.50532
antioxidant	C. glabrata	AHP1	1	CAGL0M11704g	0.0072637
antioxidant	C. glabrata	AHP1	2	CAGL0M11704g	1.05236
antioxidant	C. glabrata	AHP1	3	CAGL0M11704g	1.25584
protein degradation	S. cerevisiae	RPN11	1	YFR004W	0.295849
protein degradation	S. cerevisiae	RPN11	2	YFR004W	0.285731
protein degradation	S. cerevisiae	RPN11	3	YFR004W	0.624986
protein degradation	S. cerevisiae	PUP2	1	YGR253C	0.118527
protein degradation	S. cerevisiae	PUP2	2	YGR253C	0.165422
protein degradation	S. cerevisiae	PUP2	3	YGR253C	0.759593
protein degradation	S. cerevisiae	RPT1	1	YKL145W	0.355473
protein degradation	S. cerevisiae	RPT1	2	YKL145W	0.197991
protein degradation	S. cerevisiae	RPT1	3	YKL145W	0.378194
protein degradation	S. cerevisiae	UBA1	1	YKL210W	0.301407
protein degradation	S. cerevisiae	UBA1	2	YKL210W	0.207637
protein degradation	S. cerevisiae	UBA1	3	YKL210W	0.167137
protein degradation	S. cerevisiae	TFS1	1	YLR178C	0.634333
protein degradation	S. cerevisiae	TFS1	2	YLR178C	0.394703
protein degradation	S. cerevisiae	TFS1	3	YLR178C	0.865274
protein degradation	S. cerevisiae	PRE5	1	YMR314W	0.193174
protein degradation	S. cerevisiae	PRE5	2	YMR314W	0.300521
protein degradation	S. cerevisiae	PRE5	3	YMR314W	0.358886
protein degradation	S. cerevisiae	PEP4	1	YPL154C	0.37975
protein degradation	S. cerevisiae	PEP4	2	YPL154C	0.45867
protein degradation	S. cerevisiae	PEP4	3	YPL154C	0.397336
protein degradation	C. glabrata	TFS1	1	CAGL0B01100g	0.948713
protein degradation	C. glabrata	TFS1	2	CAGL0B01100g	1.65333
protein degradation	C. glabrata	TFS1	3	CAGL0B01100g	1.70566
protein degradation	C. glabrata	RPT1	1	CAGL0E06490g	0.275413
protein degradation	C. glabrata	RPT1	2	CAGL0E06490g	0.240391
protein degradation	C. glabrata	RPT1	3	CAGL0E06490g	0.143603
protein degradation	C. glabrata	PUP2	1	CAGL0I02442g	0.318813
protein degradation	C. glabrata	PUP2	2	CAGL0I02442g	0.260943
protein degradation	C. glabrata	PUP2	3	CAGL0I02442g	0.373169
protein degradation	C. glabrata	UBA1	1	CAGL0K00319g	0.729786
protein degradation	C. glabrata	UBA1	2	CAGL0K00319g	0.635039
protein degradation	C. glabrata	UBA1	3	CAGL0K00319g	0.680947
protein degradation	C. glabrata	RPN11	1	CAGL0L09152g	0.453325
protein degradation	C. glabrata	RPN11	2	CAGL0L09152g	0.336388
protein degradation	C. glabrata	RPN11	3	CAGL0L09152g	0.414765
protein degradation	C. glabrata	PEP4	1	CAGL0M02211g	2.78507
protein degradation	C. glabrata	PEP4	2	CAGL0M02211g	2.72995
protein degradation	C. glabrata	PEP4	3	CAGL0M02211g	2.78838
protein degradation	C. glabrata	PRE5	1	CAGL0M14003g	0.683904
protein degradation	C. glabrata	PRE5	2	CAGL0M14003g	0.571656
protein degradation	C. glabrata	PRE5	3	CAGL0M14003g	0.635183
chaperon	S. cerevisiae	HSP42	1	YDR171W	1.17542
chaperon	S. cerevisiae	HSP42	2	YDR171W	0.870467
chaperon	S. cerevisiae	HSP42	3	YDR171W	1.26716
chaperon	S. cerevisiae	HSP78	1	YDR258C	0.786721
chaperon	S. cerevisiae	HSP78	2	YDR258C	0.507572
chaperon	S. cerevisiae	HSP78	3	YDR258C	0.864849
chaperon	S. cerevisiae	HSP12	1	YFL014W	0.655419
chaperon	S. cerevisiae	HSP12	2	YFL014W	0.658215
chaperon	S. cerevisiae	HSP12	3	YFL014W	0.675039
chaperon	S. cerevisiae	SBA1	1	YKL117W	0.0945931
chaperon	S. cerevisiae	SBA1	2	YKL117W	-0.0321852
chaperon	S. cerevisiae	SBA1	3	YKL117W	0.458018
chaperon	S. cerevisiae	HSP104	1	YLL026W	1.24221
chaperon	S. cerevisiae	HSP104	2	YLL026W	1.00652
chaperon	S. cerevisiae	HSP104	3	YLL026W	1.25355
chaperon	S. cerevisiae	HSP60	1	YLR259C	-0.0244314
chaperon	S. cerevisiae	HSP60	2	YLR259C	-0.179006
chaperon	S. cerevisiae	HSP60	3	YLR259C	-0.574373
chaperon	C. glabrata	HSP42	1	CAGL0E00803g	4.44537
chaperon	C. glabrata	HSP42	2	CAGL0E00803g	4.79905
chaperon	C. glabrata	HSP42	3	CAGL0E00803g	4.92219
chaperon	C. glabrata	HSP104	1	CAGL0G03883g	4.35263
chaperon	C. glabrata	HSP104	2	CAGL0G03883g	4.39621
chaperon	C. glabrata	HSP104	3	CAGL0G03883g	4.42939
chaperon	C. glabrata	HSP12	1	CAGL0J04202g	7.92369
chaperon	C. glabrata	HSP12	2	CAGL0J04202g	7.9347
chaperon	C. glabrata	HSP12	3	CAGL0J04202g	8.01507
chaperon	C. glabrata	HSP60	1	CAGL0K05973g	0.585138
chaperon	C. glabrata	HSP60	2	CAGL0K05973g	0.531845
chaperon	C. glabrata	HSP60	3	CAGL0K05973g	0.56757
chaperon	C. glabrata	SBA1	1	CAGL0K11572g	0.44205
chaperon	C. glabrata	SBA1	2	CAGL0K11572g	0.629208
chaperon	C. glabrata	SBA1	3	CAGL0K11572g	0.730753
chaperon	C. glabrata	HSP78	1	CAGL0M08822g	3.10216
chaperon	C. glabrata	HSP78	2	CAGL0M08822g	3.20464
chaperon	C. glabrata	HSP78	3	CAGL0M08822g	3.196
TF	S. cerevisiae	SKN7	1	YHR206W	0.0745994
TF	S. cerevisiae	SKN7	2	YHR206W	-0.0191393
TF	S. cerevisiae	SKN7	3	YHR206W	-0.491041
TF	S. cerevisiae	MSN4	1	YKL062W	-0.252163
TF	S. cerevisiae	MSN4	2	YKL062W	-0.111839
TF	S. cerevisiae	MSN4	3	YKL062W	0.206569
TF	S. cerevisiae	YAP1	1	YML007W	0.458088
TF	S. cerevisiae	YAP1	2	YML007W	0.448566
TF	S. cerevisiae	YAP1	3	YML007W	0.577455
TF	S. cerevisiae	MSN2	1	YMR037C	0.33487
TF	S. cerevisiae	MSN2	2	YMR037C	0.209582
TF	S. cerevisiae	MSN2	3	YMR037C	0.106811
TF	C. glabrata	MSN2	1	CAGL0F05995g	0.282926
TF	C. glabrata	MSN2	2	CAGL0F05995g	0.259572
TF	C. glabrata	MSN2	3	CAGL0F05995g	0.13818
TF	C. glabrata	SKN7	1	CAGL0F09097g	-0.723561
TF	C. glabrata	SKN7	2	CAGL0F09097g	-0.819678
TF	C. glabrata	SKN7	3	CAGL0F09097g	-0.928401
TF	C. glabrata	YAP1	1	CAGL0H04631g	0.686518
TF	C. glabrata	YAP1	2	CAGL0H04631g	0.581318
TF	C. glabrata	YAP1	3	CAGL0H04631g	0.600316
TF	C. glabrata	MSN4	1	CAGL0M13189g	4.6173
TF	C. glabrata	MSN4	2	CAGL0M13189g	4.64449
TF	C. glabrata	MSN4	3	CAGL0M13189g	4.47335
